# The impact of non-neutral synonymous mutations when inferring selection on non-synonymous mutations

**DOI:** 10.1101/2024.02.07.579314

**Authors:** Aina Martinez i Zurita, Christopher C. Kyriazis, Kirk E. Lohmueller

**Affiliations:** Department of Human Genetics, David Geffen School of Medicine, University of California, Los Angeles, USA; Interdepartmental Program in Bioinformatics, University of California, Los Angeles, USA; Department of Ecology and Evolutionary Biology, University of California, Los Angeles, USA

## Abstract

The distribution of fitness effects (DFE) describes the proportions of new mutations that have different effects on reproductive fitness. Accurate measurements of the DFE are important because the DFE is a fundamental parameter in evolutionary genetics and has implications for our understanding of other phenomena like complex disease or inbreeding depression. Current computational methods to infer the DFE for nonsynonymous mutations from natural variation first estimate demographic parameters from synonymous variants to control for the effects of demography and background selection. Then, conditional on these parameters, the DFE is then inferred for nonsynonymous mutations. This approach relies on the assumption that synonymous variants are neutrally evolving. However, some evidence points toward synonymous mutations having measurable effects on fitness. To test whether selection on synonymous mutations affects inference of the DFE of nonsynonymous mutations, we simulated several possible models of selection on synonymous mutations using SLiM and attempted to recover the DFE of nonsynonymous mutations using Fit∂a∂i, a common method for DFE inference. Our results show that the presence of selection on synonymous variants leads to incorrect inferences of recent population growth. Furthermore, under certain parameter combinations, inferences of the DFE can have an inflated proportion of highly deleterious nonsynonymous mutations. However, this bias can be eliminated if the correct demographic parameters are used for DFE inference instead of the biased ones inferred from synonymous variants. Our work demonstrates how unmodeled selection on synonymous mutations may affect downstream inferences of the DFE.
