## Supplementary Table 2 for "The impact of non-neutral synonymous mutations when inferring selection on non-synonymous mutations"

Condition	Replicate_ID	Syn_Theta	Na	Best_Model	nu	T	Shape_Param	Scale_Param	s_dhet
s=0	1	5770.831557	9886.916411	OneEpoch	1	0	0.193644906	589.254763	0.029799724
s=0	2	5679.396007	9730.263833	TwoEpoch	1.06516429	0.0391106	0.17723082	928.629753	0.047718632
s=0	3	5292.198765	9066.895526	TwoEpoch	1.10022186	1.18973944	0.177028657	1216.11052	0.067063226
s=0	4	5551.063363	9510.397058	TwoEpoch	1.05108107	0.29506982	0.18126858	916.101621	0.048163164
s=0	5	5734.9039	9825.363109	OneEpoch	1	0	0.18758128	692.387333	0.035234694
s=0	6	5758.276193	9865.405848	OneEpoch	1	0	0.19075665	640.277621	0.032450648
s=0	7	5777.785297	9898.829953	OneEpoch	1	0	0.194293483	619.600957	0.031296676
s=0	8	5769.286281	9884.268957	OneEpoch	1	0	0.187207268	670.497678	0.033917414
s=0	9	5447.096293	9332.274769	TwoEpoch	1.08650555	0.56569708	0.173269575	1371.59972	0.073486891
s=0	10	5729.109117	9815.435157	OneEpoch	1	0	0.183189564	692.888447	0.03529586
s=0	11	5689.511431	9747.594152	OneEpoch	1	0	0.191891952	586.55841	0.030087343
s=0	12	5576.727353	9554.366063	TwoEpoch	1.06628421	0.06982354	0.180110966	875.393745	0.045811189
s=0	13	5624.792731	9636.714399	TwoEpoch	1.04215638	0.26047733	0.183805562	875.08827	0.045403871
s=0	14	5699.748881	9765.133533	OneEpoch	1	0.17251793	0.193173352	582.478734	0.029824412
s=0	15	5711.917926	9785.982233	OneEpoch	1	0.11403045	0.190215932	605.360907	0.030930002
s=0	16	5740.505524	9834.960129	OneEpoch	1	0.13025698	0.197617309	513.965805	0.026129532
s=0	17	5703.998389	9772.414032	OneEpoch	1	0.11521382	0.191500656	601.211097	0.030760623
s=0	18	5800.384952	9937.548966	OneEpoch	1	0.16940997	0.190159743	646.973936	0.032551987
s=0	19	5724.47329	9807.492795	OneEpoch	1	0.14999255	0.182929261	725.484677	0.036986246
s=0	20	5652.617977	9684.386191	OneEpoch	1	0.06878799	0.194295328	534.142397	0.027577504
s=1e-4	1	1504.943112	2578.354022	TwoEpoch	3.76849918	3.30397859	0.068678801	2.57835E+11	49999999.97
s=1e-4	2	1740.422819	2981.791231	TwoEpoch	3.27970212	2.66949618	0.070916248	21026283100	3525780.558
s=1e-4	3	1442.147541	2470.769083	TwoEpoch	3.96809831	3.5006403	0.073865359	80327825600	16255631.93
s=1e-4	4	1713.154661	2935.073874	TwoEpoch	3.38739635	2.63336452	0.071898374	20960201400	3570642.903
s=1e-4	5	1893.838174	3244.631131	TwoEpoch	3.06913072	2.13816009	0.067343851	20848052800	3212699.99
s=1e-4	6	2055.828334	3522.161874	TwoEpoch	2.80570891	2.07112085	0.066419081	12751442200	1810172.652
s=1e-4	7	1820.968449	3119.786579	TwoEpoch	3.12976773	2.49335785	0.068691757	20828159100	3338074.348
s=1e-4	8	2111.264569	3617.13838	TwoEpoch	2.73293596	1.87607673	0.062810408	21060457600	2911204.298
s=1e-4	9	1605.740858	2751.046446	TwoEpoch	3.59471848	2.95357472	0.071883387	41302787500	7506741.218
s=1e-4	10	1572.90365	2694.787876	TwoEpoch	3.65549983	3.04475954	0.076636157	14477076700	2686125.47
s=1e-4	11	1615.047351	2766.990857	TwoEpoch	3.5482102	3.0349855	0.074036589	21016511400	3797719.705
s=1e-4	12	1626.776185	2787.085362	TwoEpoch	3.51503429	2.92348488	0.074146219	20962265700	3760607.046
s=1e-4	13	1815.480881	3110.384966	TwoEpoch	3.2187619	2.41222368	0.071467044	12399954900	1993315.142
s=1e-4	14	1884.520463	3228.6675	TwoEpoch	3.05611168	2.31425374	0.06797334	20816955800	3223768.908
s=1e-4	15	1948.922099	3339.00404	TwoEpoch	2.94332475	2.25276764	0.065992695	20901027500	3129829.621
s=1e-4	16	1645.472338	2819.116674	TwoEpoch	3.52100192	2.81967818	0.073969541	18991432300	3368330.313
s=1e-4	17	1510.158999	2587.290175	TwoEpoch	3.78400187	3.30802531	0.077032057	19537248400	3775619.872
s=1e-4	18	1851.640935	3172.336424	TwoEpoch	3.09501096	2.3969027	0.06805985	20839476400	3284562.797
s=1e-4	19	1698.323816	2909.664827	TwoEpoch	3.33583877	2.7599619	0.074268943	8865429100	1523445.075
s=1e-4	20	1857.199338	3181.859397	TwoEpoch	3.10478841	2.43588952	0.068592845	20802962000	3268994.542
s=1e-3	1	1.954797167	3.34906954	TwoEpoch	2967.195758	315.0018096	0.285306407	334906954	50000000
s=1e-3	2	2.119323326	3.630945102	TwoEpoch	2707.659201	302.8558777	0.282505996	363094510	49999999.97
s=1e-3	3	2.716011435	4.653225063	TwoEpoch	2124.403269	223.6244776	0.270444299	465322506	49999999.97
s=1e-3	4	1.942232362	3.327542802	TwoEpoch	2969.456206	311.9101282	0.285036989	332754280	49999999.97
s=1e-3	5	2.898932311	4.966615496	TwoEpoch	1974.808724	212.4255119	0.267428877	496661550	50000000.04
s=1e-3	6	1.916323722	3.283154649	TwoEpoch	2968.199293	314.7355473	0.284595257	328315465	50000000.02
s=1e-3	7	1.952077549	3.344410136	TwoEpoch	2933.870756	312.7799565	0.28473662	334441014	50000000.06
s=1e-3	8	2.100054316	3.597932339	TwoEpoch	2760.173343	290.9036556	0.281886451	359793234	50000000.02
s=1e-3	9	2.148925476	3.681661186	TwoEpoch	2664.876965	290.0649774	0.281379622	368166119	50000000.06
s=1e-3	10	2.333334626	3.997601416	TwoEpoch	2453.326813	268.5030575	0.277346615	399760142	50000000.05
s=1e-3	11	2.467967205	4.228261598	TwoEpoch	2324.582796	252.55327	0.275145113	422826160	50000000.03
s=1e-3	12	2.185704931	3.744673837	TwoEpoch	2685.065259	275.22556	0.280418927	374467384	50000000.04
s=1e-3	13	2.01705435	3.455732083	TwoEpoch	2875.561822	305.3940958	0.284501247	345573208	49999999.95
s=1e-3	14	2.423132176	4.151447679	TwoEpoch	2387.505081	250.1675985	0.275693394	415144768	50000000.01
s=1e-3	15	1.912694505	3.276936869	TwoEpoch	3000	324.3151746	0.286359553	327693687	50000000.01
s=1e-3	16	1.924213502	3.296671869	TwoEpoch	2968.104384	328.6451158	0.286320631	329667187	50000000.01
s=1e-3	17	2.195564867	3.76156644	TwoEpoch	2658.992561	280.816075	0.280442814	376156644	50000000.01
s=1e-3	18	1.944176473	3.330873565	TwoEpoch	3000	326.4797011	0.286596696	333087356	49999999.93
s=1e-3	19	2.991659038	5.125480192	TwoEpoch	1934.647662	208.3911774	0.267016538	512548019	49999999.98
s=1e-3	20	1.926226434	3.300120538	TwoEpoch	2968.307101	316.1738671	0.285172581	330012054	50000000.04
s=1e-05	1	5308.42589	9094.696758	TwoEpoch	1.10318508	0.48337222	0.168208865	1499.75095	0.082451949
s=1e-05	2	4163.66509	7133.427532	TwoEpoch	1.3705066	2.40363812	0.167651998	4415.95243	0.309525289
s=1e-05	3	5267.444167	9024.484542	TwoEpoch	1.12991453	0.47259968	0.167374634	1435.1432	0.07951386
s=1e-05	4	5156.08986	8833.706018	TwoEpoch	1.11943316	0.71201888	0.167919126	1447.37288	0.08192331
s=1e-05	5	5181.789895	8877.736777	TwoEpoch	1.12653677	1.01324632	0.170702137	1604.58596	0.090371341
s=1e-05	6	5166.286678	8851.175787	TwoEpoch	1.12193456	0.6212192	0.165596714	1648.53255	0.09312506
s=1e-05	7	3617.629549	6197.928428	TwoEpoch	1.58568527	3.24575225	0.16278619	10911.7544	0.880274315
s=1e-05	8	4699.356861	8051.205102	TwoEpoch	1.24181016	1.80288532	0.169464673	2445.08891	0.151846145
s=1e-05	9	5218.176007	8940.075532	TwoEpoch	1.09455267	0.85837953	0.177223552	1011.86048	0.056591271
s=1e-05	10	5156.534359	8834.46756	TwoEpoch	1.10751266	0.99006262	0.16460961	1679.83457	0.095072768
s=1e-05	11	4482.836864	7680.250743	TwoEpoch	1.29879324	2.14928698	0.16849903	3227.47833	0.210115427
s=1e-05	12	848.2443549	1453.26041	TwoEpoch	6.73305761	20	0.168361664	11626083.3	4000.000007
s=1e-05	13	4974.657323	8522.865491	TwoEpoch	1.15781416	1.23806288	0.175128806	1354.65308	0.079471692
s=1e-05	14	5422.559767	9290.237398	TwoEpoch	1.05434193	0.5521836	0.17574192	977.818611	0.052626137
s=1e-05	15	980.5971883	1680.014802	TwoEpoch	5.83662078	20	0.159802032	13434323.9	3998.275458
s=1e-05	16	4842.807582	8296.973024	TwoEpoch	1.18848455	1.53805185	0.167288044	2200.88974	0.13263209
s=1e-05	17	5250.14387	8994.84469	TwoEpoch	1.1049996	0.56550645	0.160578492	1686.38321	0.093741652
s=1e-05	18	5403.153911	9256.990184	TwoEpoch	1.06152259	0.48674621	0.181348166	805.477616	0.043506453
s=1e-05	19	4991.871953	8552.358572	TwoEpoch	1.18734604	1.06740632	0.159837505	2782.10846	0.162651533
s=1e-05	20	5113.772383	8761.205314	TwoEpoch	1.14656509	0.72793639	0.165240895	1887.24694	0.107704755
22% at s=1e-05	1	5386.228054	9227.991843	TwoEpoch	1.08101291	0.85313373	0.172241448	1347.93245	0.073034983
22% at s=1e-05	2	5686.42088	9742.299244	OneEpoch	1	0.07337063	0.18824955	668.663611	0.034317546
22% at s=1e-05	3	5680.046618	9731.378497	OneEpoch	1	0.18930171	0.201410503	462.793674	0.023778423
22% at s=1e-05	4	5399.760069	9251.175661	TwoEpoch	1.06497512	0.78636769	0.17797663	1049.61804	0.0567289
22% at s=1e-05	5	1024.234332	1754.776434	TwoEpoch	5.66172286	19.84902549	0.168839486	5927182.67	1688.871173
22% at s=1e-05	6	5494.132017	9412.859043	TwoEpoch	1.04793712	0.22313871	0.187194668	735.314042	0.039059017
22% at s=1e-05	7	4048.956885	6936.902919	TwoEpoch	1.41236969	3.75092106	0.166320649	5822.57723	0.419681326
22% at s=1e-05	8	5782.614283	9907.103246	OneEpoch	1	0.05136136	0.192069376	611.331955	0.030853214
22% at s=1e-05	9	5645.36635	9671.962292	TwoEpoch	1.05176423	0.06208521	0.180829241	820.344358	0.042408372
22% at s=1e-05	10	5730.074914	9817.089815	OneEpoch	1	0.14090515	0.198676711	520.703564	0.026520261
22% at s=1e-05	11	5669.03653	9712.515388	OneEpoch	1	0.09891144	0.189915931	636.639305	0.032774172
22% at s=1e-05	12	5680.626096	9732.371292	OneEpoch	1	0.11567966	0.196054013	510.41252	0.026222413
22% at s=1e-05	13	5529.000496	9472.597702	TwoEpoch	1.05118785	0.220332	0.17033561	1175.09515	0.062026024
22% at s=1e-05	14	5677.728705	9727.407316	OneEpoch	1	0.11728248	0.183950346	709.415307	0.036464768
22% at s=1e-05	15	5357.647554	9179.026108	TwoEpoch	1.08369374	0.56443605	0.170940033	1274.2771	0.069412435
22% at s=1e-05	16	5454.930014	9345.695945	TwoEpoch	1.08523356	0.31949404	0.168856273	1360.4881	0.07278688
22% at s=1e-05	17	5720.803261	9801.205092	OneEpoch	1	0.09615164	0.195167755	553.801513	0.028251705
22% at s=1e-05	18	5488.067681	9402.469278	TwoEpoch	1.06962174	0.27883045	0.171759964	1160.67654	0.0617219
22% at s=1e-05	19	5675.99027	9724.42893	OneEpoch	1	0.06373625	0.194107707	590.815203	0.030377887
22% at s=1e-05	20	933.4804696	1599.291763	TwoEpoch	6.22801932	20	0.169886914	7996458.81	2499.999998
22% at s=1e-03	1	4392.55458	7525.574007	TwoEpoch	1.31036301	0.1420445	0.122656914	3986.30776	0.264850745
22% at s=1e-03	2	4321.899853	7404.524316	TwoEpoch	1.3519882	0.14628697	0.120786354	4558.40969	0.30781246
22% at s=1e-03	3	4303.700647	7373.344402	TwoEpoch	1.3225853	0.18539207	0.129067766	3231.28911	0.219119638
22% at s=1e-03	4	4424.355819	7580.057697	TwoEpoch	1.32500301	0.1541818	0.125814398	3910.19215	0.257926279
22% at s=1e-03	5	4267.626104	7311.539445	TwoEpoch	1.3884493	0.13195547	0.121127764	4338.87788	0.296714386
22% at s=1e-03	6	4373.580871	7493.067171	TwoEpoch	1.29053539	0.21153068	0.127984822	3326.06026	0.221942509
22% at s=1e-03	7	4436.382908	7600.663188	TwoEpoch	1.26839035	0.14712953	0.136819017	1938.99169	0.127554112
22% at s=1e-03	8	4408.248887	7552.462385	TwoEpoch	1.30072516	0.12862383	0.144288537	1524.22556	0.100909179
22% at s=1e-03	9	4411.629013	7558.253409	TwoEpoch	1.35696928	0.11942681	0.121371191	4461.87419	0.295165692
22% at s=1e-03	10	4447.252299	7619.285246	TwoEpoch	1.29426964	0.14573805	0.133714219	2506.15441	0.164461254
22% at s=1e-03	11	4377.792256	7500.282355	TwoEpoch	1.31491782	0.19761992	0.124790719	4431.18672	0.295401327
22% at s=1e-03	12	4431.680855	7592.607363	TwoEpoch	1.33098737	0.13224616	0.124147832	3878.15546	0.255390229
22% at s=1e-03	13	4397.217997	7533.563638	TwoEpoch	1.35616923	0.10741604	0.126141928	3333.34162	0.221232725
22% at s=1e-03	14	4455.406113	7633.254824	TwoEpoch	1.27368247	0.16433135	0.133448756	2425.99029	0.158909295
22% at s=1e-03	15	4356.214531	7463.314171	TwoEpoch	1.328611	0.17652534	0.122171405	4608.2905	0.3087295
22% at s=1e-03	16	4441.691783	7609.758654	TwoEpoch	1.28248322	0.1639726	0.133352303	2488.2177	0.163488608
22% at s=1e-03	17	4465.064398	7649.801946	TwoEpoch	1.29224977	0.11455144	0.135713606	2071.58852	0.135401448
22% at s=1e-03	18	4340.520731	7436.426661	TwoEpoch	1.36338768	0.15828462	0.118345449	6083.61597	0.409041617
22% at s=1e-03	19	4335.042581	7427.041183	TwoEpoch	1.2992526	0.19885824	0.137943662	2272.38588	0.152980563
22% at s=1e-03	20	4354.774503	7460.847033	TwoEpoch	1.33582572	0.14752853	0.119187667	5089.6344	0.341089583
22% at s=1e-04	1	4803.815039	8230.168785	TwoEpoch	1.1905445	1.12636637	0.165640684	1944.58406	0.118137557
22% at s=1e-04	2	4719.464218	8085.654167	TwoEpoch	1.22722104	0.95638147	0.163569189	2402.67981	0.148576711
22% at s=1e-04	3	4810.923033	8242.346604	TwoEpoch	1.185057	0.90597148	0.156535585	2372.97297	0.143950084
22% at s=1e-04	4	5108.609206	8752.359464	TwoEpoch	1.16486615	0.25984262	0.156205237	1994.80019	0.113957853
22% at s=1e-04	5	4297.694768	7363.054789	TwoEpoch	1.33310678	1.47361452	0.155681206	4800.88028	0.326011446
22% at s=1e-04	6	4995.954455	8559.352946	TwoEpoch	1.17227746	0.40753928	0.156768994	2122.80845	0.124005194
22% at s=1e-04	7	4854.541813	8317.076776	TwoEpoch	1.20186344	0.60478158	0.153294214	2676.55438	0.160907158
22% at s=1e-04	8	4845.072357	8300.853166	TwoEpoch	1.19723452	0.64216093	0.162363439	1923.81865	0.115880778
22% at s=1e-04	9	4881.40458	8363.099593	TwoEpoch	1.20578806	0.52223111	0.149753027	3037.45941	0.181598902
22% at s=1e-04	10	4461.205734	7643.191063	TwoEpoch	1.28454617	1.35435759	0.15640069	3364.18919	0.220077528
22% at s=1e-04	11	5059.160077	8667.640407	TwoEpoch	1.1635094	0.36294994	0.153077736	2316.49691	0.133629039
22% at s=1e-04	12	4720.181465	8086.882996	TwoEpoch	1.21665942	0.91976074	0.154380572	2944.96099	0.182082577
22% at s=1e-04	13	5124.316258	8779.269678	TwoEpoch	1.16468097	0.26190182	0.1607722	1715.67731	0.097711847
22% at s=1e-04	14	4947.83467	8476.911397	TwoEpoch	1.1860784	0.66352679	0.159541048	2291.79902	0.135178894
22% at s=1e-04	15	4580.546742	7847.652857	TwoEpoch	1.25546742	1.22241915	0.155594892	3667.26728	0.233653765
22% at s=1e-04	16	4330.726457	7419.646555	TwoEpoch	1.3433663	1.70609019	0.153538292	6294.74807	0.424194604
22% at s=1e-04	17	5117.288271	8767.228933	TwoEpoch	1.14200731	0.4852324	0.164298206	1530.83297	0.087304266
22% at s=1e-04	18	4754.396733	8145.502536	TwoEpoch	1.21006491	1.02548652	0.160005149	2656.65338	0.163074861
22% at s=1e-04	19	4810.947006	8242.387676	TwoEpoch	1.17898362	1.04346782	0.169734715	1710.59899	0.103768414
22% at s=1e-04	20	4736.629426	8115.062577	TwoEpoch	1.21289008	1.03369974	0.159462802	2770.96748	0.17072989
